# TFU72 is a novel and potent DNA-PKcs inhibitor for enhancing homology-directed repair gene editing

**DOI:** 10.64898/2026.03.10.710954

**Authors:** Sridhar Selvaraj, Ludwig Schmiderer, Jacob Lamberth, Thomas Fuchss, Freja K. Ekman, Norman F. Russkamp, Matthew H. Porteus

**Affiliations:** Department of Pediatrics, Stanford University, Stanford, CA 94305, USA; Institute for Stem Cell Biology and Regenerative Medicine, Stanford University Stanford, CA 94305, USA; MilliporeSigma, St. Louis, Missouri, 2909 Laclede Ave, USA; the life science business of Merck KGaA, Darmstadt, Germany; Healthcare business of Merck KGaA, Darmstadt, Germany; Department of Genetics, Stanford University, Stanford, CA 94305, USA

**Author notes:** contributed equally (Sridhar Selvaraj, Ludwig Schmiderer).

## Abstract

Precise gene editing through homology directed repair (HDR) is one of the most versatile genome editing approaches with broad applications. Achieving high HDR gene editing efficiency is critical to realizing the full potential of this approach. Although many strategies have been explored to enhance HDR editing efficiency, inhibition of DNA-dependent protein kinase catalytic subunit (DNA-PKcs), a key component of the non-homologous end joining (NHEJ) pathway remains one of the most effective. Here we describe a novel, highly potent DNA-PKcs small molecule inhibitor, TFU72 which enhances HDR gene editing efficiency remarkably by up to 30-fold in cell lines and human primary cells. We assessed the previously reported genotoxic outcomes associated with DNA-PKcs inhibition such as off-target mutations, chromosomal translocations and large deletions and describe approaches to mitigate these outcomes to safely enhance HDR gene editing efficiency with TFU72. This optimized approach enables broad application of TFU72 for HDR-based precise gene editing applications in both therapeutic and research settings.
