## Supplementary material for "TFU72 is a novel and potent DNA-PKcs inhibitor for enhancing homology-directed repair gene editing": Table S1

### Sheet: Sheet1
Guide RNAs
Cell Line Targets (K562, HEK293, U2OS)
Gene	Name	Guide RNA genomic target sequence
AAVSI	AAVSI	5’-GGGGCCACTAGGGACAGGAT-3’
BCL4	BCL4	5’-TGTTGTGATTCCGAGCTCCG-3’
FANCF	FANCF02	5’-GCTGCAGAAGGGATTCCATG-3’
HEKS	HEKSite4	5’-GGCACTGCGGCTGGAGGTGG-3’
HBB	HBB03	5’-CACGTTCACCTTGCCCCACA-3’
Primary Cell Targets
Gene	Name	Guide RNA genomic target sequence
CCR5	CCR5-R11	5’-GCAGCATAGTGAGCCCAGAA-3’
	CCR5-sg1	5’- TCCTTCTTACTGTCCCCTTC-3’
HBB	HBB-sg3	5'-TCTGCCGTTACTGCCCTGTG-3'
	HBB-R02	5'-CTTGCCCCACAGGGCAGTAA-3'
STING1	STING1-sg3	5’-ACACTGCAGAGATCTCAGCT-3’
	STING1-sg5	5’-CACACTGCAGAGATCTCAGC-3’
PCR Primers for Sanger Sequencing, NGS, and ICE Analysis
Target	Forward Primer	Reverse Primer	Internal sequencing primer
CCR5	5’-CATGACATTCATCTGTGGTGGC-3’	5’-TCTCATTTCGACACCGAAGC-3’	5’-GCACAGGGTGGAACAAGATGG-3’
HBB	5’-AGGAAGCAGAACTCTGCACTTCA-3’	5’-AGTCAGTGCCTATCAGAAACCCAAGAG-3’	5’-GAGGGAGGGCTGAGGGTTTGA-3’
STING1	5’-CTCTCGCAGGCACTGAACAT-3’	5’-TCACTTTACCTCTCAGAACTGCAC-3’	5’-GGTGTGACCTGCCCTGAGCTG-3’
AAVS1 (NGS)	5’-TCGTCGGCAGCGTCAGATGTGTATAAGAGACAGNNNNNNAGGTTCTGGCAAGGAGAGAGATG -3’	5’-GTCTCGTGGGCTCGGAGATGTGTATAAGAGACAGNNNNNNCTATGTCCACTTCAGGACAGCATG -3’
BCL4 (NGS)	5’-TCGTCGGCAGCGTCAGATGTGTATAAGAGACAGNNNNNNGTCTCCAGCCTCACTTCTTCC -3’	5’-GTCTCGTGGGCTCGGAGATGTGTATAAGAGACAGNNNNNNGGTCCTGAGATTCATTCTGTGTCC -3’
FANC (NGS)	5’-TCGTCGGCAGCGTCAGATGTGTATAAGAGACAGNNNNNNAATGGGGCCATGCCGACCAA-3’	5’-GTCTCGTGGGCTCGGAGATGTGTATAAGAGACAGNNNNNNACGTTCATGACTGGCATCATCTCG-3’
HBB (NGS)	5’-TCGTCGGCAGCGTCAGATGTGTATAAGAGACAGNNNNNNGCCAATCTACTCCCAGGAGC-3’	5’-GTCTCGTGGGCTCGGAGATGTGTATAAGAGACAGNNNNNNAGGCAGAGAGAGTCAGTGCCTA-3’
HEKS (NGS)	5’-TCGTCGGCAGCGTCAGATGTGTATAAGAGACAGNNNNNNGGAACCCAGGTAGCCAGAGA-3’	5’-GTCTCGTGGGCTCGGAGATGTGTATAAGAGACAGNNNNNNGGGGTGGGGTCAGACGT-3’
ddPCR primers and probes
Amplicon	Forward primer	Reverse primer	Probe
CCRL2 reference	5’- GCTGTATGAATCCAGGTCC-3’	5’- CCTCCTGGCTGAGAAAAAG -3’	5’- HEX/TGTTTCCTC/ZEN/CAGGATAAGGCAGCTGT/3IABkFQ -3’
CCR5 (UBC-GFP-bGHpA)	5’-GGGAGGATTGGGAAGACA-3’	5’-AGGTGTTCAGGAGAAGGACA-3’	5’-6-FAM/AGCAGGCAT/ZEN/GCTGGGGATGCGGTGG/3IABkFQ-3’
HBB (UBC-GFP-bGHpA)	5’-GGGAAGACAATAGCAGGCAT-3’	5’-CGATCCTGAGACTTCCACAC-3’	5’-6-FAM/TGGGGATGC/ZEN/GGTGGGCTCTATGGC/3IABkFQ-3’
STING1 (PGK-GFP-SV40pA)	5’-AAAGCATGTTTCTCGAGTGT-3’	5’-GGATCAGGACGCTCGCTG-3’	5'-6-FAM/TCCAGTCCT/ZEN/GGGGGCTGGCA/3IABkFQ-3'
AAV ITR (for titration)	5’-GGAACCCCTAGTGATGGAGTT-3’	5’-CGGCCTCAGTGAGCGA-3’	5’- 6-FAM/CACTCCCTC/ZEN/TCTGCGCGCTCG/3IABkFQ -3’
LCR-reference (For translocation)	5'-CCAGTGCTTCCAGAGAATCC-3'	5'-CTTCAGGCACATGGATCGAA-3'	5'-HEX/TGCCTGGGG/ZEN/CTCTCTTCTTGCTTGCC/3IABkFQ-3'
HBB-ON-OT1-translocation-1	5'-AGAAGAGCCAAGGACAGGTA-3'	5'-TTTCCAGGCTATGCTTCCAT-3'	5'-6-FAM/CCAGGAGCA/ZEN/GGGAGGGCAGGAGC/3IABkFQ-3'
HBB-ON-OT1-translocation-2	5'-AACCATGGGAAGCATGTGAT-3'	5'-CTTCTCTGTCTCCACATGCC-3'	5'-6-FAM/CCCTGTGGG/ZEN/GCAAGGTGAACGTGGA/3IABkFQ-3'
HBB-ON-OT1-translocation-3	5'-TTTCCAGGCTATGCTTCCAT-3'	5'-GGACTCAAAGAACCTCTGGG-3'	5'-6-FAM/CTGCCCTTA/ZEN/CCTGCCCTGTGG/3IABkFQ-3'
HBB-ON-OT1-translocation-4	5'-CTAAGCCAGTGCCAGAAGAG-3'	5'-CATACCCTTTCCCGTTCTCC-3'	5'-6-FAM/CCAGGAGCA/ZEN/GGGAGGGCAGGAGC/3IABkFQ-3'
ssODN HDR Donor Templates
AAVS1	5’-GTTCTGGGTACTTTTATCTGTCCCCTCCACCCCACAGTGGGGCCACTAGGGACAGACCTAGGCCTGATTGGTGACAGAAAAGCCCCATCCTTAGGCCTCCTCCTTCCTAG -3’
BCL4	5’-CTGCCCGCATCATTATGATGATAACTATTACTATTGTTGTGATTCCGAGCTGGTACCGGCCCCGAGGCGAGAGGGGGGGTGTCGGGCTGCAGAGCCGCCCAGCAAGCCAGC -3’
FANCF	5’-AGACCGCCAGAAGCTCGGAAAAGCGATCCAGGTGCTGCAGAAGGGATTCC GGTACCGGCC ATGAGGTGCGCGAAGGCCCTACTTCCGCTTTCACCTTGGAGACGGCGACT-3’
HBB	5’-CACCATGGTGCATCTGACTCCTGAGGAGAAGTCTGCCGTTACTGCCCTGT GGTACCGGCC GGGGCAAGGTGAACGTGGATGAAGTTGGTGGTGAGGCCCTGGGCAGGTTG-3’
HEKSite4	5’-GGATGACAGGCAGGGGCACCGCGGCGCCCCGGTGGCACTGCGGCTGGAGG GGTACCGGCC TGGGGGTTAAAGCGGAGACTCTGGTGCTGTGTGACTACAGTGGGGGCCCT-3’
AAV6 HDR Donor templates (excluding ITRs)
Name	Full Sequence
CCR5_STOP	5'-agttaagagtgcaggcttcccgcattcaaaatcggttgcttactagctgtgtggctttgagcaagttactcaccctctctgtgcttcaaggtccttgtctgcaaaatgtgaaaaatatttcctgcctcataaggttgccctaaggattaaatgaatgaatgggtatgatgcttagaacagtgattggcatccagtatgtgcccTCGAGGCCTCTTAATTATTACTGGCTTGCTCATAGTGCATGTTCTTTGTGGGCTAACTCTAGCGTCAATAAAAATGTTAAGACTGAGTTGCAgccgggcatggtggctcatgcctgtaatcccagcattctaggaggctgaggcaggaggatcgcttgagcccaggagttcgagaccagcctgggcaacatag…
HBB_SCD	5'-AATTTAGTACAAGGGGAAAAAGTACAGGGGGATGGGAGAAAGGCGATCACGTTGGGAAGCTATAGAGAAAGAAGAGTAAATTTTAGTAAAGGAGGTTTAAACAAACAAAATATAAAGAGAAATAGGAACTTGAATCAAGGAAATGATTTTAAAACGCAGTATTCTTAGTGGACTAGAGGAAAAAAATAATCTGAGCCAAGTAGAAGACCTTTTCCCCTCCTACCCCTACTTTCTAAGTCACAGAGGCTTTTTGTTCCCCCAGACACTCTTGCAGATTAGTCCAGGCAGAAACAGTTAGATGTCCCCAGTTAACCTCCTATTTGACACCACTGATTACCCCATTGATAGTCACACTTTGGGTTGTAAGTGACTTTTTATTTATTTGTATTTTTGACT…
STING1-V155M	5'-gatagttgctgccttctttcttcaccacacctgtggtctccctgggtcttggtggggcgtgtatgtgcaggccctgctctgttttcagcaaacctcgctgagacaggagctttggggtgacttattcccagcctgcctcctagaggtgtctctaagagcagcctctgggagtggctgggcaccagggaaaggggaactgggaggaagtgcccagccagagcctcagtcccagaagggcaggagggcaaggggagaatggtcatggatttcttggtgcccacagATGCCCCACTCCAGCCTGCATCCATCCATCCCGTGTCCCAGGGGTCACGGGGCCCAGAAGGCAGCCTTGGTTCTGCTGAGTGCCTGCCTGGTGACCCTTTGGGGGCTAGGAGA…
CCR5 (UBC-GFP-bGHpA)	5'-aagagagttaattcaatgtagacatctatgtaggcaattaaaaacctattgatgtataaaacagtttgcattcatggagggcaactaaatacattctaggactttataaaagatcactttttatttatgcacagggtggaacaagatggattatcaagtgtcaagtccaatctatgacatcaattattatacatcggagccctgccaaaaaatcaatgtgaagcaaatcgcagcccgcctcctgcctccgctctactcactggtgttcatctttggttttgtgggcaacatgctggtcatcctcatcctgataaactgcaaaaggctgaagagcatgactgacatctacctgctcaacctggccatctctgacctgtttttccttcttactgtccc…
HBB (UBC-GFP-bGHpA)	5'-GTCCTGTAAGTATTTTGCATATTCTGGAGACGCAGGAAGAGATCCATCTACATATCCCAAAGCTGAATTATGGTAGACAAAACTCTTCCACTTTTAGTGCATCAACTTCTTATTTGTGTAATAAGAAAATTGGGAAAACGATCTTCAATATGCTTACCAAGCTGTGATTCCAAATATTACGTAAATACACTTGCAAAGGAGGATGTTTTTAGTAGCAATTTGTACTGATGGTATGGGGCCAAGAGATATATCTTAGAGGGAGGGCTGAGGGTTTGAAGTCCAACTCCTAAGCCAGTGCCAGAAGAGCCAAGGACAGGTACGGCTGTCATCACTTAGACCTCACCCTGTGGAGCCACACCCTAGGGTTGGCCAATCTACTCCCAGGAGCAGGGAGGG…
STING1 (PGK-GFP-SV40pA)	5’-gggctgggggctggggtctggggtctggctgtcactcacaggtaccggggcagctactggaggactgtgcgggcctgcctgggctgccccctccgccgtggggccctgttgctgctgtccatctatttctactactccctcccaaatgcggtcggcccgcccttcacttggatgcttgccctcctgggcctctcgcaggcactgaacatcctcctgggcctcaaggtatgacacagggggaggtagaagctctggccaagtggtggctgtggctggtgtgacctgccctgagctgagtactgggagtgggactggtttaaaggctggagtccatggagtagaacctataatgtcctggaacagtgggtttggcaatggcaaaagagggatcaagtc…
Off-target and large deletion analysis primers
Amplicon	Forward primer	Reverse primer
HBB-OT1 (off-target-NGS)	CACTGCATCAGAATCATTTGGAGAAT	GGAACCATGGGAAGCATGTGATGT
HBB-10 kb (large deletion-Nanopore)	AGAGAAAAGCAAGGGAACCGT	TGTAATCGATTGTGGTATATGCAGT
